## Supplementary Tables for "Adaptive-like features of the γδ TCR couple chronic BTNL recognition to NK-like tissue immunity": Table_S4.xlsx

### Sheet: num_cells_per_ind_study
individual	study	num_cells	num_cells_Topic_1_low	num_cells_Topic_1_high	num_cells_Topic_2_low	num_cells_Topic_2_high	num_cells_Topic_3_low	num_cells_Topic_3_high
Dpool2	Huang2019	1318	845	473	852	466	287	1031
Dpool1	Huang2019	999	677	322	458	541	233	766
D15	Elmentaite2021	892	890	2	0	892	628	264
IE3	McDonald_unpublished	775	769	6	75	700	6	769
D13	Elmentaite2021	593	549	44	419	174	7	586
D14	Elmentaite2021	502	501	1	5	497	16	486
D9	Elmentaite2021	248	161	87	198	50	30	218
D4	Elmentaite2021	239	3	236	216	23	135	104
D12	Elmentaite2021	230	196	34	89	141	3	227
D16	James2020	192	174	18	4	188	48	144
D3	Elmentaite2021	183	0	183	169	14	102	81
D90	He2020GenomeBio	182	178	4	2	180	5	177
D5	Elmentaite2021	143	0	143	139	4	107	36
D11	Elmentaite2021	142	141	1	44	98	0	142
D2	Elmentaite2021	117	2	115	93	24	80	37
D22	Lee2020	104	7	97	100	4	10	94
D17	James2020	96	49	47	1	95	47	49
D8	Elmentaite2021	90	6	84	88	2	52	38
F28	Preterm_unpublished	84	27	57	14	70	53	31
D28	James2020	72	71	1	2	70	5	67
D21	Lee2020	70	55	15	64	6	1	69
D49	Martin2019	70	2	68	8	62	70	0
D6	Elmentaite2021	69	2	67	69	0	48	21
D31	Parikh2019	67	67	0	0	67	1	66
IE8	McDonald_unpublished	66	66	0	0	66	10	56
D7	Elmentaite2021	65	2	63	60	5	56	9
D1	Elmentaite2021	64	0	64	53	11	28	36
IE10	McDonald_unpublished	57	56	1	0	57	3	54
D157	Yu2021	57	14	43	57	0	1	56
D97	Uzzan2022	56	3	53	14	42	49	7
F20	Holloway2021	52	3	49	45	7	22	30
D50	Dominguez2022	51	51	0	0	51	25	26
F16	Elmentaite2021	50	15	35	43	7	11	39
IE4	McDonald_unpublished	49	49	0	3	46	1	48
D144	Parikh2019	47	45	2	0	47	4	43
IE7	McDonald_unpublished	42	42	0	1	41	7	35
D33	Parikh2019	41	41	0	0	41	0	41
D138	Uzzan2022	41	1	40	9	32	40	1
D105	Adult_unpublished	40	0	40	16	24	38	2
D18	James2020	38	26	12	4	34	18	20
F18	Holloway2021	34	1	33	34	0	25	9
D24	Lee2020	31	19	12	11	20	0	31
F10	Elmentaite2021	30	6	24	16	14	7	23
D32	Parikh2019	29	29	0	0	29	7	22
F19	Holloway2021	28	0	28	28	0	11	17
D43	Martin2019	28	11	17	1	27	26	2
D143	Parikh2019	27	27	0	1	26	2	25
D42	Martin2019	25	17	8	0	25	15	10
IE5	McDonald_unpublished	24	22	2	1	23	5	19
D28	Dominguez2022	23	23	0	0	23	4	19
D39	Martin2019	23	4	19	1	22	22	1
D46	Martin2019	23	0	23	3	20	23	0
D99	Adult_unpublished	22	21	1	4	18	4	18
D45	Martin2019	19	1	18	4	15	18	1
D52	Dominguez2022	17	17	0	2	15	2	15
D27	Lee2020	17	9	8	4	13	0	17
D41	Martin2019	17	7	10	0	17	15	2
D96	Uzzan2022	17	1	16	2	15	15	2
D158	Yu2021	16	7	9	16	0	1	15
F15	Elmentaite2021	15	9	6	2	13	8	7
D20	Lee2020	15	12	3	6	9	1	14
F30	Preterm_unpublished	15	15	0	0	15	0	15
F17	Holloway2021	13	0	13	13	0	7	6
F25	Holloway2021	12	1	11	12	0	6	6
D23	Lee2020	12	10	2	2	10	1	11
D95	Uzzan2022	12	2	10	0	12	11	1
F13	Elmentaite2021	11	0	11	10	1	6	5
D98	Uzzan2022	11	2	9	3	8	8	3
