## Supplementary Tables for "Adaptive-like features of the γδ TCR couple chronic BTNL recognition to NK-like tissue immunity": Table_S7.xlsx

### Sheet: Random_sampling_res
genes	random_sample_index	slope.avg_pct_TCR_downreg	slope_std_err.avg_pct_TCR_downreg	lrt_p.avg_pct_TCR_downreg	lrt_chisq.avg_pct_TCR_downreg	wald_p.avg_pct_TCR_downreg	wald_t.avg_pct_TCR_downreg	adj_r2.avg_pct_TCR_downreg	slope.TRGV4_genotype	slope_std_err.TRGV4_genotype	lrt_p.TRGV4_genotype	lrt_chisq.TRGV4_genotype	wald_p.TRGV4_genotype	wald_t.TRGV4_genotype	adj_r2.TRGV4_genotype
BCL2L11;RHOC;TYROBP;MNAT1;GZMA	4	0.510366	0.119493	0.000238938	13.4971	0.00163416	4.2711	0.739324	0.024534	0.271584	0.921954	0.00959856	0.929075	0.0903368	0.518523
CD247;CASP1;GPR34;NKG7;CCND2	21	0.312373	0.079892	0.000515021	12.0605	0.00291358	3.90994	0.583298	0.34147	0.275578	0.188494	1.72935	0.232143	1.2391	0.197557
ACP5;CEBPD;GPR34;ASB2;ALOX5AP	3	0.245977	0.0742481	0.00191435	9.6299	0.00784082	3.3129	0.682296	-0.349438	0.275221	0.178278	1.81192	0.22131	-1.26967	0.114306
CRACR2B;GZMA;GPR34;ACP5;KIFC3	97	0.475119	0.144998	0.00207573	9.48133	0.00833486	3.27673	0.620331	-0.0633344	0.194373	0.724183	0.12452	0.748522	-0.32584	0.809654
LIMS1;FCER1G;SH2D1B;CD247;GPR34	54	0.397437	0.125023	0.00258522	9.07928	0.00983768	3.17891	0.448464	-0.552996	0.302988	0.0585208	3.57882	0.0856013	-1.82514	0.0873089
TNFRSF18;SLC16A3;ASB2;FCER1G;GPR34	19	0.247927	0.0783552	0.00267246	9.0186	0.0100875	3.16415	0.442153	-0.297408	0.287603	0.269347	1.22007	0.315581	-1.03409	0.129243
TMIGD2;MNAT1;SYTL2;SH2D1B;CEBPD	51	0.336072	0.106788	0.00277703	8.94846	0.0103843	3.14709	0.417215	-0.0735174	0.278818	0.775105	0.0816269	0.7952	-0.263675	-0.10165
CEBPD;NKG7;PLPP1;CXCR6;SYTL2	66	0.342414	0.121603	0.00587004	7.58977	0.0182911	2.81583	0.376221	-0.107503	0.197866	0.557357	0.344302	0.593967	-0.543314	0.237166
FASLG;SLC16A3;ACP5;KRT86;BCL2L11	53	0.180759	0.0645586	0.00608535	7.52485	0.0187969	2.79993	0.436191	-0.174742	0.319017	0.55417	0.349899	0.590983	-0.547751	0.276473
FCER1G;HES4;ACP5;KIFC3;TYROBP	34	0.368744	0.136021	0.00744427	7.16252	0.021898	2.71095	0.578574	-0.12177	0.185199	0.478512	0.502252	0.519657	-0.65751	0.81255
TMIGD2;PLPP1;GPR34;CCND2;LAG3	65	0.176618	0.0691034	0.0105738	6.53557	0.0285756	2.55585	0.399545	0.0133096	0.281654	0.959123	0.00262695	0.962861	0.0472552	0.49136
RHOC;KRT86;NKG7;LAT2;TMIGD2	49	0.287011	0.115714	0.0125387	6.23306	0.0325236	2.48035	0.333298	-0.122451	0.228797	0.563212	0.334173	0.599447	-0.535195	0.682653
RHOC;MNAT1;GZMA;FSD1;ABI3	62	0.364067	0.154907	0.0168004	5.71711	0.0406241	2.35024	0.476865	0.189289	0.238609	0.393855	0.727006	0.438536	0.7933	0.648014
GNLY;FCER1G;ACP5;FASLG;CASP1	7	0.509638	0.217263	0.0169716	5.69931	0.0409387	2.34571	0.517237	0.000432301	0.253589	0.998525	3.41896e-06	0.99866	0.00170473	0.519123
GZMA;BCL2L11;ASB2;FSD1;RHOC	78	0.298609	0.129802	0.0187799	5.5219	0.0442174	2.30049	0.503235	-0.494096	0.251961	0.0434312	4.07854	0.0664718	-1.96101	0.327624
FCER1G;KIR2DL4;CASP1;PLAAT3;HOPX	55	0.299037	0.131396	0.0198431	5.42565	0.0461106	2.27584	0.360241	-0.235776	0.254172	0.320344	0.987541	0.366588	-0.92762	0.493814
TNFRSF18;TMIGD2;PLAAT3;CXCR6;FCER1G	48	0.284971	0.125731	0.0202608	5.38928	0.0468479	2.26651	0.326748	-0.18201	0.235738	0.406404	0.689297	0.450665	-0.772085	0.315501
GZMA;NMUR1;FSD1;CCND2;CASP1	85	0.277638	0.124903	0.0223318	5.21975	0.0504529	2.22282	0.624434	0.455926	0.310212	0.121932	2.39233	0.1599	1.46973	0.466479
TMIGD2;SH2D1B;ITGA1;GSTP1;FCER1G	69	0.324665	0.147324	0.0232986	5.1461	0.052109	2.20375	0.259601	-0.382398	0.261504	0.123718	2.36961	0.161898	-1.46231	0.331036
KLRC2;CEBPD;CD247;NKG7;TYROBP	29	0.286011	0.131469	0.0248054	5.03742	0.0546588	2.17551	0.309673	0.149747	0.265515	0.542593	0.370755	0.580128	0.563987	0.231307
SYTL2;KIR2DL4;ABI3;LAT2;PLAAT3	44	0.238325	0.113123	0.0288745	4.77508	0.061374	2.10678	0.331047	-0.323333	0.28872	0.232817	1.42357	0.278337	-1.11988	0.213456
FCER1G;BCL2L11;GZMB;SH2D1B;TMIGD2	24	0.293409	0.142659	0.0322332	4.58605	0.0667533	2.05672	0.182631	-0.231506	0.25346	0.327649	0.958167	0.373815	-0.913382	0.370371
LAG3;LAT2;SLC16A3;SH2D1B;SYTL2	41	0.17878	0.0931687	0.0435076	4.07557	0.0839633	1.91889	0.136618	-0.323884	0.229877	0.13722	2.20886	0.17688	-1.40895	0.185499
GNLY;GZMA;SH2D1B;PRF1;PLAAT3	52	0.552524	0.288834	0.044069	4.05392	0.0847916	1.91294	0.434885	-0.231779	0.271082	0.358802	0.842084	0.404431	-0.855016	0.253991
FES;NKG7;TNFRSF18;LIMS1;ENTPD1	43	0.188028	0.102111	0.0513829	3.79575	0.095379	1.8414	0.309966	-0.0707993	0.286506	0.78886	0.0717121	0.807781	-0.247113	0.106015
GNLY;ITGA1;ABI3;SH2D1B;GPR34	59	0.396153	0.216064	0.0522569	3.76752	0.0966208	1.8335	0.279722	-0.456929	0.324183	0.13708	2.21044	0.176725	-1.40948	0.197871
ACP5;GNLY;SYTL3;KRT86;SYTL2	95	0.432959	0.238766	0.0545526	3.69571	0.0998603	1.81332	0.326326	-0.241813	0.274322	0.344428	0.893881	0.390343	-0.881495	-0.0539818
CCND2;ASB2;HOPX;KLRC2;ABI3	5	0.148042	0.0838412	0.0603383	3.52806	0.107894	1.76575	0.126451	0.0495588	0.252015	0.831189	0.0454442	0.846433	0.196651	0.0509773
SLC16A3;CASP1;SYTL2;SH2D1B;ENTPD1	74	0.224926	0.128587	0.0624783	3.47034	0.110822	1.74921	0.094448	-0.629836	0.268745	0.0179663	5.59943	0.031511	-2.34362	0.422395
KIR2DL4;NKG7;ITGA1;PLAAT3;TYROBP	58	0.246847	0.142088	0.0640656	3.42888	0.112979	1.73728	0.162876	-0.125142	0.291619	0.642503	0.215483	0.673219	-0.429128	0.402827
FASLG;GPR34;NMUR1;TMIGD2;CD247	37	0.210925	0.121814	0.064844	3.40894	0.114033	1.73153	0.220045	-0.147156	0.314453	0.61288	0.256003	0.645746	-0.467975	-0.0808216
TNFRSF18;GZMA;CXCR6;IL2RB;ALOX5AP	100	0.34573	0.202865	0.0686578	3.31482	0.119155	1.70424	0.406071	-0.225314	0.297509	0.415279	0.663637	0.459219	-0.757334	0.0925685
GSTP1;FCER1G;LAG3;NMUR1;RHOC	45	0.208288	0.124889	0.0740724	3.19039	0.126321	1.66779	0.502346	0.0202642	0.282046	0.937889	0.00607203	0.943562	0.0718471	0.547858
KIR2DL4;GPR34;PRF1;SH2D1B;RHOC	64	0.197257	0.122263	0.0828785	3.00753	0.137738	1.61338	0.18415	-0.497333	0.251069	0.0415483	4.15351	0.0640218	-1.98087	0.517529
SYTL3;KIFC3;KRT86;GZMB;KLRC2	90	-0.167932	0.108294	0.0941842	2.80136	0.152017	-1.55071	0.152955	0.266232	0.305164	0.349307	0.875974	0.395132	0.872424	-0.0429977
CRACR2B;SLC16A3;LIMS1;GNLY;TMIGD2	72	0.305832	0.204098	0.104643	2.63332	0.164901	1.49846	0.0602059	0.235653	0.267252	0.344285	0.89441	0.390203	0.881762	0.276642
CASP1;BCL2L11;ABI3;CD160;GNLY	63	0.312251	0.209366	0.106128	2.61095	0.166708	1.49142	0.158093	-0.105754	0.259344	0.659055	0.194673	0.688528	-0.407775	0.527917
PLPP1;FASLG;TNFRSF18;ALOX5AP;ASB2	61	0.175731	0.121422	0.11587	2.47227	0.178431	1.44728	0.259148	-0.563827	0.293746	0.0476246	3.92318	0.0718734	-1.91944	0.203067
KIR2DL4;RHOC;GPR34;IL2RB;ABI3	86	0.164743	0.121123	0.137422	2.20659	0.203661	1.36013	0.251511	-0.389673	0.269199	0.127342	2.32461	0.16594	-1.44753	0.533304
BCL2L11;KIR2DL4;TMIGD2;TIGIT;IL2RB	13	0.0803557	0.0595445	0.14027	2.17499	0.206932	1.34951	-0.0130047	-0.227738	0.26256	0.352041	0.866085	0.397813	-0.867378	0.000632298
CRACR2B;HES4;ACP5;IL2RB;HOPX	31	0.187005	0.14241	0.150411	2.06808	0.218466	1.31315	0.278565	-0.0437481	0.197914	0.810651	0.0574015	0.82769	-0.221046	0.704366
LIMS1;FES;CRACR2B;CASP1;SYTL2	87	0.157237	0.120632	0.153221	2.03989	0.221634	1.30344	-0.0250562	-0.459751	0.368474	0.185569	1.75245	0.22905	-1.24771	-0.0127667
CRACR2B;IL2RB;CCND2;ASB2;NKG7	8	0.207209	0.159128	0.153597	2.03616	0.222057	1.30215	0.00633248	0.0771011	0.292645	0.77528	0.0814959	0.79536	0.263463	-0.0165408
CEBPD;FES;IL2RB;FASLG;SH2D1B	76	0.130962	0.101455	0.156936	2.0035	0.225804	1.29084	0.513554	-0.501404	0.39138	0.174567	1.84328	0.217353	-1.28112	0.0548575
TYROBP;KIR2DL4;HOPX;CD160;PRF1	40	0.238302	0.185717	0.159239	1.98143	0.228379	1.28315	-0.0233904	-0.242316	0.186506	0.16882	1.89339	0.211207	-1.29924	0.799292
TNFRSF18;TMIGD2;CXCR6;HES4;GZMA	68	0.319994	0.251195	0.162053	1.95497	0.231514	1.27388	0.228732	0.155101	0.277119	0.545643	0.365181	0.58299	0.559692	0.365982
NKG7;CCND2;GSTP1;TIGIT;CXCR6	28	0.170447	0.133916	0.162387	1.95185	0.231886	1.27279	0.0795382	0.197051	0.316117	0.501393	0.451986	0.54133	0.623348	-0.0742216
KIFC3;CXCR6;NKG7;CCND2;ITGA1	10	0.165562	0.132116	0.168498	1.89626	0.238656	1.25316	-0.0266764	0.301503	0.313492	0.303298	1.05964	0.349652	0.961758	0.218023
ABI3;ITGA1;FCER1G;FASLG;CD160	89	0.203755	0.170292	0.187219	1.73937	0.259098	1.1965	-0.0112064	-0.296631	0.225248	0.163364	1.94281	0.205346	-1.31691	0.701656
CCND2;HOPX;NCR1;ASB2;NMUR1	46	0.119177	0.0999076	0.188473	1.72951	0.260453	1.19287	0.208671	0.0284665	0.296975	0.917205	0.0108067	0.924757	0.095855	-0.0609918
NMUR1;GZMA;ITGA1;FASLG;LIMS1	12	0.219201	0.184564	0.190287	1.71539	0.262409	1.18767	0.322836	-0.152905	0.333188	0.619731	0.246246	0.652108	-0.458915	0.336526
CASP1;SLC16A3;CEBPD;RHOC;ENTPD1	17	0.0927818	0.0794328	0.197246	1.66265	0.269879	1.16805	0.466676	-0.326053	0.234269	0.141813	2.15818	0.181929	-1.39179	0.327702
CCND2;CXCR6;LAT2;FSD1;TYROBP	80	0.169111	0.145621	0.199687	1.64466	0.272487	1.16131	0.178109	0.191909	0.34122	0.543705	0.368715	0.581172	0.562419	0.104941
LIMS1;SYTL2;CCND2;FSD1;TIGIT	36	0.110277	0.0973647	0.210344	1.56906	0.2838	1.13262	-0.0621901	-0.103	0.281625	0.692164	0.156752	0.719073	-0.365736	-0.0761566
BCL2L11;ATP8B4;ENTPD1;MNAT1;PLPP1	20	0.124645	0.112541	0.220026	1.5042	0.293983	1.10755	0.112033	-0.112047	0.279018	0.663895	0.188826	0.693	-0.401575	-0.0989336
ATP8B4;ALOX5AP;GPR34;ENTPD1;CEBPD	79	0.107429	0.101562	0.240311	1.37877	0.315043	1.05777	0.467335	-0.250038	0.31622	0.395374	0.722351	0.440006	-0.790709	-0.0584314
KLHL23;ALOX5AP;PLPP1;ATP8B4;SYTL3	27	0.18607	0.184078	0.260759	1.26472	0.335934	1.01082	-0.05587	-0.319596	0.310519	0.271536	1.20897	0.317793	-1.02923	-0.0475107
SYTL3;CD247;ABI3;PLAAT3;CXCR6	33	0.100272	0.101701	0.27212	1.20603	0.347409	0.985956	0.0668167	-0.288286	0.271044	0.256324	1.2885	0.302379	-1.06361	-0.0192503
PLAAT3;GZMB;MNAT1;KIFC3;NCR1	2	-0.0601699	0.0644503	0.297276	1.08637	0.372511	-0.933586	0.49046	0.586425	0.285723	0.0353642	4.4275	0.0558542	2.05243	0.245768
TYROBP;FES;CCND2;SYTL3;LIMS1	81	0.137271	0.147707	0.299387	1.07692	0.3746	0.929345	0.0851237	0.135922	0.327768	0.653675	0.201298	0.683555	0.414689	0.053599
SYTL3;PRF1;KIFC3;ENTPD1;SLC16A3	18	-0.0773364	0.083267	0.299671	1.07566	0.374881	-0.928776	-0.0490575	-0.140302	0.317588	0.63279	0.228297	0.664221	-0.441774	-0.102589
ASB2;GPR34;LAG3;SLC16A3;RHOC	1	0.0614682	0.0720109	0.338977	0.914295	0.413308	0.853596	-0.0809449	-0.317081	0.290687	0.244754	1.353	0.290581	-1.0908	0.184164
GNLY;GZMB;KLRC2;ALOX5AP;CRACR2B	6	0.172106	0.207468	0.352297	0.865166	0.426151	0.829553	0.202425	0.314409	0.376003	0.369265	0.806135	0.414648	0.836189	-0.00461987
ALOX5AP;ITGA1;CCND2;PLPP1;HES4	70	0.0981054	0.121815	0.366064	0.816981	0.439338	0.805366	0.307506	0.00974677	0.279815	0.969862	0.0014274	0.972619	0.0348329	0.472254
SYTL3;KIFC3;SH2D1B;PLPP1;FSD1	9	0.0878175	0.109947	0.36991	0.803967	0.443007	0.798724	-0.0407389	-0.749535	0.286835	0.00935736	6.75332	0.0181795	-2.61313	0.219473
BCL2L11;ITGA1;ABI3;KLRC2;FSD1	25	-0.06118	0.0803889	0.392249	0.731959	0.464195	-0.761051	-0.127055	-0.0783355	0.293418	0.772373	0.0836788	0.7927	-0.266976	0.246212
ITGA1;CD247;CD160;LAT2;PLAAT3	42	0.0994398	0.136747	0.413098	0.669866	0.483793	0.727179	-0.0227537	-0.255051	0.310156	0.377095	0.780149	0.422273	-0.822332	0.223764
FES;ITGA1;FASLG;CD160;SYTL3	77	-0.0820889	0.119021	0.437003	0.604141	0.50607	-0.689704	-0.073527	-0.251692	0.28996	0.351691	0.867346	0.39747	-0.868023	0.234987
MNAT1;ATP8B4;KLRC2;FSD1;RHOC	38	-0.0504316	0.0743452	0.444421	0.58484	0.512945	-0.678343	0.0646315	0.202295	0.253	0.390186	0.738361	0.434982	0.799585	-0.0320195
TYROBP;CD160;NMUR1;LAT2;NCR1	23	0.093334	0.148967	0.479255	0.500559	0.544996	0.626542	0.143269	-0.275299	0.245256	0.231767	1.42999	0.277256	-1.12249	0.691843
IL2RB;ITGA1;NKG7;FSD1;CRACR2B	47	0.0647448	0.104732	0.485021	0.487552	0.550268	0.618192	-0.15396	0.031775	0.321769	0.914713	0.0114694	0.922491	0.098751	0.404385
GPR34;ATP8B4;HOPX;ALOX5AP;GZMB	50	0.119442	0.195193	0.489382	0.477885	0.554249	0.611919	-0.0848617	0.0852558	0.255248	0.71758	0.130823	0.742456	0.334012	0.276728
GPR34;ATP8B4;GZMB;HES4;LIMS1	99	-0.10919	0.182017	0.497807	0.459607	0.561926	-0.59989	0.00242535	0.365761	0.287467	0.1774	1.81927	0.220374	1.27236	0.314019
PRF1;KLRC2;GNLY;FSD1;GPR34	16	0.114871	0.193637	0.502513	0.449626	0.566205	0.593226	0.165573	0.389067	0.375774	0.268771	1.22301	0.314999	1.03537	0.0782683
RHOC;PRF1;TIGIT;FSD1;LAG3	84	-0.0914052	0.169822	0.542317	0.371263	0.602184	-0.538241	-0.141341	-0.183633	0.263432	0.452792	0.563652	0.495176	-0.697079	0.314448
GSTP1;FSD1;ABI3;CEBPD;TIGIT	22	0.050843	0.096427	0.550465	0.356485	0.609504	0.52727	0.229922	-0.158611	0.299424	0.567177	0.327428	0.603155	-0.529721	0.102089
ACP5;KLRC2;NMUR1;PRF1;HES4	71	-0.0537782	0.112339	0.587317	0.294553	0.642438	-0.478713	0.413539	0.321305	0.270412	0.206529	1.59559	0.251089	1.1882	0.48501
SYTL3;NMUR1;ALOX5AP;TMIGD2;PLAAT3	75	0.0560717	0.118865	0.592722	0.286113	0.647246	0.471727	0.038754	-0.209518	0.34251	0.509324	0.435455	0.54882	-0.611716	-0.090209
FASLG;CD160;KLHL23;TIGIT;LAG3	56	0.0559794	0.122032	0.602847	0.270723	0.656237	0.458729	-0.174758	-0.15934	0.299284	0.565232	0.330726	0.601336	-0.532404	0.18793
LAG3;LIMS1;FES;CASP1;NMUR1	14	-0.0389475	0.0866549	0.610123	0.259996	0.662688	-0.449455	0.0516039	0.0875881	0.364325	0.794446	0.0678821	0.812886	0.240412	0.288774
FASLG;CD160;TNFRSF18;SLC16A3;LIMS1	82	0.0431565	0.0996961	0.623235	0.241347	0.674289	0.432881	-0.17413	-0.0345346	0.289662	0.897129	0.0167157	0.906496	-0.119224	0.435537
LIMS1;BCL2L11;IL2RB;GZMB;KRT86	88	-0.038067	0.088748	0.626377	0.237006	0.677065	-0.428934	-0.012928	-0.060605	0.301294	0.827392	0.0475446	0.842969	-0.201149	0.233352
NCR1;TNFRSF18;ITGA1;ATP8B4;NMUR1	60	-0.0514284	0.137012	0.66976	0.181883	0.715234	-0.375357	-0.00369175	0.0274901	0.397083	0.940147	0.00563779	0.945614	0.06923	-0.00939957
FES;HOPX;GZMB;FSD1;GSTP1	26	0.0529063	0.144505	0.677372	0.173099	0.721902	0.36612	0.0569111	0.221781	0.242074	0.32621	0.963884	0.372393	0.916169	0.630132
GSTP1;FSD1;CASP1;HES4;BCL2L11	57	-0.0419468	0.114791	0.67795	0.172442	0.722409	-0.36542	0.290992	0.234361	0.27513	0.360564	0.835927	0.406155	0.851819	0.440166
SH2D1B;KLRC2;ITGA1;RHOC;CXCR6	91	0.0486268	0.156666	0.724053	0.124642	0.76264	0.310386	-0.130172	-0.498142	0.261529	0.0491943	3.86871	0.0738772	-1.90473	0.10278
KRT86;GZMB;KLRC2;GSTP1;KLHL23	35	0.0517518	0.176874	0.739214	0.110819	0.775816	0.292591	-0.0832444	0.327455	0.36111	0.331064	0.944732	0.377186	0.906802	0.0635934
GPR34;CASP1;KLRC2;CCND2;FSD1	67	-0.0216985	0.0772531	0.749257	0.102156	0.784531	-0.280876	0.128792	0.680375	0.35615	0.0485875	3.88955	0.0731037	1.91036	0.0946167
NMUR1;FSD1;GSTP1;ASB2;KIR2DL4	83	0.0241264	0.0889962	0.757679	0.0951909	0.791832	0.271095	0.24115	-0.217849	0.367586	0.522477	0.409001	0.561219	-0.592647	-0.0949494
PRF1;CRACR2B;ASB2;CXCR6;FSD1	11	-0.0223837	0.0896216	0.776162	0.0808405	0.807831	-0.249757	-0.161346	-0.192234	0.39057	0.59475	0.282987	0.628882	-0.492188	-0.0434489
IL2RB;MNAT1;GPR34;CASP1;ATP8B4	96	0.0202777	0.100165	0.817638	0.053169	0.84363	0.202443	0.102082	0.217261	0.391512	0.549037	0.359045	0.586173	0.554927	-0.0529402
FASLG;ITGA1;TIGIT;CCND2;CASP1	92	0.0164152	0.0966959	0.846631	0.0374107	0.868583	0.169761	-0.0245404	0.0871961	0.342495	0.78264	0.0761099	0.802093	0.254591	-0.022517
ABI3;HOPX;PRF1;NCR1;SYTL3	93	0.0155125	0.0945651	0.851732	0.0349352	0.872967	0.164041	-0.082769	-0.154036	0.205296	0.419547	0.651584	0.463326	-0.750311	0.597725
FSD1;KLRC2;CEBPD;LAT2;RHOC	94	-0.010867	0.0724294	0.864246	0.0292311	0.883719	-0.150036	0.62459	0.00690656	0.245815	0.975689	0.000928703	0.977912	0.0280965	0.569148
LIMS1;KIR2DL4;NCR1;CEBPD;CXCR6	30	-0.0162402	0.12015	0.877575	0.0237294	0.895162	-0.135167	0.0203714	-0.0244507	0.314315	0.932764	0.00711799	0.938903	-0.0777905	0.150425
CD247;ITGA1;HES4;LIMS1;CD160	39	0.0186058	0.144825	0.88359	0.0214387	0.900323	0.128472	-0.150676	-0.0123871	0.266556	0.959801	0.00254049	0.963476	-0.046471	0.374504
FCER1G;CXCR6;LAG3;PRF1;HES4	73	0.0196986	0.240544	0.925621	0.00871523	0.936349	0.0818918	-0.0774309	0.0342422	0.237648	0.875846	0.0244102	0.887125	0.144088	0.533889
CRACR2B;ASB2;GSTP1;CEBPD;KLRC2	32	0.00588092	0.0930321	0.942548	0.00519377	0.950842	0.063214	0.203182	0.160807	0.33164	0.600191	0.274708	0.633947	0.484884	-0.0965159
KIR2DL4;HES4;PLAAT3;NCR1;SH2D1B	98	0.0040817	0.0919815	0.95965	0.00255966	0.965479	0.0443752	0.519093	-0.433616	0.300672	0.128681	2.30835	0.167429	-1.44216	0.185443
CEBPD;NMUR1;KIR2DL4;KLRC2;BCL2L11	15	0.00213013	0.0975065	0.980128	0.000620409	0.983001	0.021846	0.193116	0.122623	0.278999	0.634524	0.225975	0.665829	0.439509	0.304939
